# MagNet: Computational Methods for Constructing High-Confidence Protein-Protein Interaction Networks in *Magnaporthe oryzae*

**DOI:** 10.64898/2026.05.11.724438

**Authors:** Hyunbin Kim, Kyeongchae Cheong, Jongbum Jeon, Gobong Choi, Jaeho Koh, Hyeunjeong Song, Yoeguang Hue, Yebin Nam, Byungheon Choi, You-Jin Lim, Jaeyoung Choi, Ki-Tae Kim, Yong-Hwan Lee

## Abstract

*Magnaporthe oryzae*, the rice blast fungus, plays a role as a model organism for molecular plant-microbe interaction research. Studies on the pathogenic mechanism of this fungus revealed many genes involved in signaling pathways. As multi-omics data are being available, genomic-level researches have been conducted to uncover the underlying biological processes during the pathogenesis of *M. oryzae*. Identifying the genome-wide protein-protein interaction (PPI) network is one of the omics-level approaches, which helps to understand signaling and regulatory pathways. However, existing biological network resources of *M. oryzae* are not sufficient to decipher pathogenesis mechanisms due to the abundance of false positives/negatives. In this study, a reliable PPI network database of *M. oryzae*, MagNet, was constructed with three methods, including homology-based ‘Interolog’ search, co-expression network construction, and domain-domain interaction (DDI)-based prediction. With three approaches altogether, the pan-network with 5,600,976 interactions was generated, including 217,531 highly confident interactions supported by all three methods. Experimental data on *M. oryzae* PPIs supported that our PPI network can predict PPIs with higher accuracy compared to the previously constructed databases. MagNet would provide integrated biological network data, which can help to understand the molecular mechanisms of the rice blast fungus. The PPI data can be accessed via https:/magnet.scnu.ac.kr.
