## Supplementary Table 1 for "MagNet: Computational Methods for Constructing High-Confidence Protein-Protein Interaction Networks in *Magnaporthe oryzae*"

### Sheet: Sheet1
Table S1 Experimental validation from literatures
Locus 1	Locus 2	Result		Experiment	STRING	MPID	MagNet	Gene name 1	Gene name 2	Reference
MGG_07312	MGG_07173	+		Y2H	-	+	+	MoSln1p	MoYpd1p	Jacob et al., 2015
MGG_02897	MGG_07173	+		Y2H	+	-	+	MoSsk1p	MoYpd1p	Jacob et al., 2015
MGG_11174	MGG_07173	+		Y2H	+	-	+	MoHik1p	MoYpd1p	Jacob et al., 2015
MGG_11174	MGG_07312	+		Y2H	+	-	+	MoHik1p	MoSln1p	Jacob et al., 2015
MGG_01822	MGG_00501	+		Y2H	+	-	+	MoOsm1	MoMsn2	Zhang et al., 2014
MGG_11141	MGG_12868	+		Y2H	-	-	+	MAP1	ECH1	Cui et al., 2015
MGG_11141	MGG_10668	+		Y2H	-	-	+	MAP1	CGT	Cui et al., 2015
MGG_11141	MGG_04042	-		Y2H	+	-	+	MAP1	LRS	Cui et al., 2015
MGG_11141	MGG_04317	+		Y2H	-	-	-	MAP1	C3HC	Cui et al., 2015
MGG_11141	MGG_00253	-		Y2H	-	-	+	MAP1	hisHF	Cui et al., 2015
MGG_11141	MGG_15393	+		Y2H	-	-	-	MAP1	C2H2	Cui et al., 2015
MGG_11141	MGG_07808	-		Y2H	-	-	-	MAP1	MFT	Cui et al., 2015
MGG_11141	MGG_05587	-		Y2H	-	-	+	MAP1	ACT	Cui et al., 2015
MGG_11141	MGG_03060	-		Y2H	-	-	-	MAP1	Myo	Cui et al., 2015
MGG_11141	MGG_06247	+		Y2H	-	-	-	MAP1	MMT	Cui et al., 2015
MGG_11141	MGG_04396	-		Y2H	+	-	+	MAP1	VRS	Cui et al., 2015
MGG_11141	MGG_13781	+		Y2H	-	-	+	MAP1	SHM	Cui et al., 2015
MGG_11141	MGG_11773	+		Y2H	-	-	-	MAP1	Bud6p	Cui et al., 2015
MGG_11141	MGG_07599	+		Y2H	-	-	-	MAP1	PrePL	Cui et al., 2015
MGG_11141	MGG_10140	+		Y2H	-	-	-	MAP1	CHP1	Cui et al., 2015
MGG_11141	MGG_03136	-		Y2H	-	-	+	MAP1	RPL10	Cui et al., 2015
MGG_11141	MGG_07619	+		Y2H	-	-	-	MAP1	TauD	Cui et al., 2015
MGG_11141	MGG_02919	-		Y2H	-	-	-	MAP1	CHP2	Cui et al., 2015
MGG_11141	MGG_06847	+		Y2H	-	-	-	MAP1	AnnA7	Cui et al., 2015
MGG_11141	MGG_00448	+		Y2H	-	-	-	MAP1	RanBP	Cui et al., 2015
MGG_11141	MGG_02695	-		Y2H	-	-	+	MAP1	CysP1	Cui et al., 2015
MGG_11141	MGG_12936	+		Y2H	-	-	-	MAP1	AOX	Cui et al., 2015
MGG_11141	MGG_13013	+		Y2H	-	-	-	MAP1	CHS6	Cui et al., 2015
MGG_04943	MGG_01204	+		Y2H	+	-	+	Mps1	Mig1	Mehrabi et al., 2008
MGG_02731	MGG_06320	+		Y2H	+	-	+	MgRac1	Chm1	Chen et al., 2008
MGG_05199	MGG_14847	+		Y2H	+	-	+	Mst50	Mst11	Park et al., 2006
MGG_05199	MGG_06154	+		Y2H	+	-	+	Mst50	Ras1	Park et al., 2006
MGG_05199	MGG_09499	+		Y2H	+	-	+	Mst50	Ras2	Park et al., 2006
MGG_09565	MGG_11168	+		Y2H	-	-	-	PMK1	PIC1	Zhang et al., 2011
MGG_09565	MGG_00299	+		Y2H	-	-	-	PMK1	PIC2	Zhang et al., 2011
MGG_09565	MGG_04598	+		Y2H	-	-	-	PMK1	PIC3	Zhang et al., 2011
MGG_09565	MGG_04655	+		Y2H	-	-	-	PMK1	PIC4	Zhang et al., 2011
MGG_09565	MGG_08600	+		Y2H	-	-	-	PMK1	PIC5	Zhang et al., 2011
MGG_09565	MGG_06000	+		Y2H	-	-	-	PMK1	PIC6	Zhang et al., 2011
MGG_09565	MGG_02503	+		Y2H	+	-	+	PMK1	PIC7	Zhang et al., 2011
MGG_09565	MGG_00156	+		Y2H	-	-	-	PMK1	PIC8	Zhang et al., 2011
MGG_09565	MGG_01078	+		Y2H	-	-	+	PMK1	PIC9	Zhang et al., 2011
MGG_09565	MGG_00800	+		BIFC, Co-IP[2]	+	-	+	PMK1	MST7	Zhao et al., 2005
MGG_09565	MGG_14847	-		Y2H	+	-	+	PMK1	MST11	Zhao et al., 2005
MGG_14847	MGG_00800	+[1]		Y2H	+	-	+	MST11	MST7	Zhao et al., 2005
MGG_05199	MGG_00800	+[1]		Y2H	+	-	+	MST50	MST7	Zhao et al., 2005
MGG_09565	MGG_05199	-		Y2H	+	-	+	PMK1	MST50	Zhao et al., 2005
MGG_09898	MGG_01722	+		Y2H	+	+	+	MAC1	CAP1	Zhou et al., 2012
MGG_09898	MGG_05671	+		AP	+	-	+	MAC1	MGG_05671	Zhou et al., 2012
MGG_09898	MGG_05637	+		AP	-	-	-	MAC1	MGG_05637	Zhou et al., 2012
MGG_09898	MGG_06099	+		AP	+	-	+	MAC1	MGG_06099	Zhou et al., 2012
MGG_09898	MGG_12130	+		AP	-	-	-	MAC1	MGG_12130	Zhou et al., 2012
MGG_09898	MGG_09935	+		AP	-	-	-	MAC1	MGG_09935	Zhou et al., 2012
MGG_09898	MGG_12118	+		AP	+	-	+	MAC1	MGG_12118	Zhou et al., 2012
MGG_09898	MGG_06482	+		AP	+	-	+	MAC1	MGG_06482	Zhou et al., 2012
MGG_09898	MGG_02846	+		AP	-	-	-	MAC1	MGG_02846	Zhou et al., 2012
MGG_09898	MGG_03174	+		AP	-	-	-	MAC1	MGG_03174	Zhou et al., 2012
MGG_09898	MGG_03232	+		AP	-	-	-	MAC1	MGG_03232	Zhou et al., 2012
MGG_09898	MGG_17722	+		AP	-	-	-	MAC1	MGG_17722	Zhou et al., 2012
MGG_09898	MGG_04190	+		AP	-	-	-	MAC1	MGG_04190	Zhou et al., 2012
MGG_09898	MGG_07112	+		AP	-	-	-	MAC1	MGG_07112	Zhou et al., 2012
MGG_09898	MGG_01805	+		AP	-	-	-	MAC1	MGG_01805	Zhou et al., 2012
MGG_09898	MGG_09997	+		AP	-	-	-	MAC1	MGG_09997	Zhou et al., 2012
MGG_09898	MGG_10480	+		AP	-	-	-	MAC1	MGG_10480	Zhou et al., 2012
MGG_09898	MGG_04321	+		AP	-	-	-	MAC1	MGG_04321	Zhou et al., 2012
MGG_09898	MGG_10588	+		AP	+	-	+	MAC1	MGG_10588	Zhou et al., 2012
MGG_09898	MGG_11259	+		AP	-	-	-	MAC1	MGG_11259	Zhou et al., 2012
MGG_09898	MGG_08391	+		AP	-	-	-	MAC1	MGG_08391	Zhou et al., 2012
MGG_05133	MGG_07456	+		Y2H	+	-	+	MoCRZ1	MCNA	Choi et al., 2009
MGG_09898	MGG_05533	+		Y2H	-	-	+	MAC1	ACI1	Kulkarni et al., 2004
MGG_14008	MGG_01818	-		Y2H	-	-	+	MoRic8	MagA	Li et al., 2010
MGG_14008	MGG_00365	+		Y2H	-	-	+	MoRic8	MagB	Li et al., 2010
MGG_14008	MGG_04204	-		Y2H	-	-	+	MoRic8	MagC	Li et al., 2010
MGG_03198	MGG_01633	+		AP	+	-	+	TIG1	HOS2	Ding et al., 2010
MGG_03198	MGG_14558	+		AP	+	-	+	TIG1	SNT1	Ding et al., 2010
MGG_03198	MGG_02488	+		AP	+	+	+	TIG1	HST1	Ding et al., 2010
MGG_03198	MGG_10447	+		AP	+	+	+	TIG1	CPR1	Ding et al., 2010
MGG_03198	MGG_05727	+		AP	+	+	+	TIG1	HOS4	Ding et al., 2010
MGG_03198	MGG_06453	+		AP	-	-	-	TIG1	MGG_06453	Ding et al., 2010
MGG_03198	MGG_09602	+		AP	+	-	+	TIG1	MGG_09602	Ding et al., 2010
MGG_03198	MGG_00446	+		AP	-	-	+	TIG1	CKB1	Ding et al., 2010
MGG_03198	MGG_01826	+		AP	-	-	-	TIG1	BUD13	Ding et al., 2010
MGG_03198	MGG_01362	+		AP	+	-	+	TIG1	CDC28	Ding et al., 2010
MGG_03198	MGG_03741	+		AP	-	-	-	TIG1	MGG_03741	Ding et al., 2010
MGG_03198	MGG_01558	+		Y2H	+	+	+	TIG1	SET3	Ding et al., 2010
MGG_09869	MGG_04943	+		Y2H	+	-	+	MoSwi6	Mps1	Qi et al., 2012
MGG_01062	MGG_03580	+		Y2H, BIFC	+	+	+	MoATG8	MoATG4	Liu et al., 2010
MGG_12958	MGG_00696	+		AP	-	-	-	Mst12	MGG_00696	Zhou et al., 2011
MGG_12958	MGG_02773	+		Y2H, BIFC, Co-IP	+	-	+	Mst12	MoMCM1	Zhou et al., 2011
MGG_12958	MGG_06419	+		AP	-	-	-	Mst12	MGG_06419	Zhou et al., 2011
MGG_12958	MGG_07289	+		AP	-	-	-	Mst12	MGG_07289	Zhou et al., 2011
MGG_12958	MGG_07915	+		AP	-	-	-	Mst12	MGG_07915	Zhou et al., 2011
MGG_12958	MGG_09565	+		AP	+	-	+	Mst12	MGG_09565	Zhou et al., 2011
MGG_12958	MGG_13778	+		AP	-	-	+	Mst12	GIS2	Zhou et al., 2011
MGG_12958	MGG_15226	+		AP	-	-	-	Mst12	MGG_15226	Zhou et al., 2011
MGG_09565	MGG_02773	-		Y2H, Co-IP	+	-	+	PMK1	MoMCM1	Zhou et al., 2011
MGG_05664	MGG_00883	+		BiFC	+	-	+	MoPdeH	MoMck1	Yin et al., 2016
[1] Weak interaction
[2] Only during appressorium formation
+, positive
-, negative
Y2H: yeast two-hybrid
AP: affinity purification
BIFC: bimolecular fluorescence complementation
Co-IP: co-immunoprecipitation
